# Sexual Dimorphic Gene Expression Profile of Perirenal Adipose Tissue in Ovine Fetuses with Growth Restriction

**DOI:** 10.1101/2023.03.04.531079

**Authors:** Jack Blomberg, Rosa I. Luna Ramirez, Dipali Goyal, Sean W. Limesand, Ravi Goyal

**Author notes:** **Correspondence:** Ravi Goyal, MD, PhD, Associate Professor, School of Animal and Comparative Biomedical Sciences, College of Agriculture and Life Sciences, The University of Arizona, Tucson, AZ 85719.

## Abstract

Worldwide, fetal growth restriction (FGR) affects 7 to 10% of pregnancies, or roughly 20.5 million infants, each year. FGR not only increases neonatal mortality and morbidity but also the risk of obesity in later life. Currently, the molecular mechanisms by which FGR “programs” an obese phenotype are not well understood. Studies demonstrate that FGR females are more prone to obesity compared to males; however, the molecular mechanisms that lead to the sexually dimorphic programming of FGR are not known. Thus, *we hypothesized that FGR leads to the sexually dimorphic programming of preadipocytes and reduces their ability to differentiate into mature adipocytes*. To test the hypothesis, we utilized a maternal hyperthermia-induced placental insufficiency to restrict fetal growth in sheep. We collected perirenal adipose tissue from male and female near-term FGR and normal-weight fetal lambs (N=4 in each group, 16 total), examined the preadipocytes’ differentiation potential, and identified differential mRNA transcript expression in perirenal adipose tissue. Male FGR fetuses have lower cellular density compared to control male fetuses. However, no difference was observed in female FGR fetuses compared to control female fetuses. In addition, the ability of preadipocytes to differentiate into mature adipocytes with fat accumulation was impaired in male FGR fetuses, but this was not observed in female FGR fetuses. Finally, we examined the genes and pathways involved in the sexually dimorphic programming of obesity by FGR. On enrichment of differentially expressed genes in males compared to females, the Thermogenesis KEGG Pathway was downregulated, and the Metabolic and Steroid Biosynthesis KEGG pathways were upregulated. On enrichment of differentially expressed genes in male FGR compared to male control, the Steroid Biosynthesis KEGG Pathway was downregulated, and the PPAR Signaling KEGG pathway was upregulated. No pathways were altered in females in response to growth restriction in perirenal adipose tissue. Thus, the present study demonstrates a sexually dimorphic program in response to growth restriction in sheep fetal perirenal adipose tissue.
