## Supplemental Table 2 for "Sexual Dimorphic Gene Expression Profile of Perirenal Adipose Tissue in Ovine Fetuses with Growth Restriction"

### Sheet: MFGR_MC_Genes_in_Pathways
Regulation	Ensembl ID	log2 Fold Change	Adj.Pval	Symbol	Chr	Type	MC1	MC2	MC3	MC4	MFGR1	MFGR2	MFGR3	MFGR4
Up	ENSOARG00020018045	7.80314	7.96e-06		22	protein_coding	5.75483	5.93072	5.80495	5.82528	8.44076	8.94082	9.11955	5.90422
Up	ENSOARG00020013806	7.37381	1.74e-05		14	protein_coding	8.1985	7.91499	7.9807	8.06336	11.7483	11.809	11.8346	7.88538
Up	ENSOARG00020017980	7.12278	0.00051	ATP4A	14	protein_coding	8.67857	8.35349	9.06355	8.45734	9.95685	12.856	12.0208	8.54639
Up	ENSOARG00020025478	3.08973	4.25e-12	ACOX2	19	protein_coding	10.103	9.96154	9.95883	9.60724	11.3395	11.8588	10.8348	11.8534
Up	ENSOARG00020009750	2.74399	0.000109	ACTG2	3	protein_coding	7.53769	7.45257	7.08201	6.88906	7.57228	8.39279	8.98559	8.95405
Up	ENSOARG00020009870	2.52214	0.0206	CFB	20	protein_coding	10.7569	10.1942	10.7309	10.0146	12.4446	10.8673	10.8028	12.318
Up	ENSOARG00020014488	2.32272	3.25e-05	GPX3	5	protein_coding	10.3043	11.0323	10.3626	10.8615	12.4132	12.0321	11.6679	11.3905
Up	ENSOARG00020017394	2.28162	0.022	TFPI2	4	protein_coding	11.8391	11.7651	12.2384	12.2601	14.0855	12.4816	12.1906	13.4641
Up	ENSOARG00020000996	2.22242	0.0018	UQCRH	1	protein_coding	8.26636	8.95498	8.0491	8.27527	8.79387	9.19601	9.98418	10.0022
Up	ENSOARG00020008488	1.90888	3.78e-05	ACTA2	22	protein_coding	10.4239	10.4385	10.4829	10.1751	10.6944	11.7028	11.7644	11.163
Up	ENSOARG00020014883	1.86183	0.000234	SLC6A4	11	protein_coding	9.6417	9.90224	9.50575	9.36335	11.1638	10.6055	10.2685	10.1058
Up	ENSOARG00020013867	1.84475	0.000299	AK7	18	protein_coding	7.6541	7.83375	7.82353	7.77023	8.72071	9.07128	8.75787	7.84641
Up	ENSOARG00020025837	1.71759	0.002	PPM1M	19	protein_coding	10.4445	10.7545	10.4603	10.4127	11.7271	11.1574	10.6024	11.8981
Up	ENSOARG00020002924	1.71329	0.000234		1	protein_coding	8.01332	8.51774	8.01986	8.4095	9.5739	8.94799	8.96807	8.89562
Up	ENSOARG00020012388	1.63161	1.26e-05	SORD	7	protein_coding	10.2361	10.6244	10.655	10.8812	11.4032	11.5932	11.7128	11.2462
Up	ENSOARG00020011047	1.6291	1.93e-14	PCK2	7	protein_coding	10.4988	10.668	10.5297	10.6752	11.3877	11.7174	11.2992	11.4209
Up	ENSOARG00020022835	1.57607	0.00835	PYGL	7	protein_coding	9.86465	10.1861	10.2274	9.70796	11.5246	10.4728	10.3313	10.7154
Up	ENSOARG00020012625	1.56739	0.00312	TUBA4A	2	protein_coding	10.6262	11.2258	10.7279	10.4528	11.9671	11.4467	11.1354	11.8656
Up	ENSOARG00020004352	1.54575	0.00239	NAAA	6	protein_coding	10.1578	9.98632	10.1166	10.2632	11.145	11.4678	10.413	10.4657
Up	ENSOARG00020016713	1.49889	0.00274	CKB	18	protein_coding	12.1003	12.5899	12.7343	12.3733	13.1085	12.8894	13.1368	13.8151
Up	ENSOARG00020014711	1.47687	0.0235	PPP1R1B	11	protein_coding	11.9062	12.3648	11.2581	11.3115	12.7924	12.7365	12.3894	12.564
Up	ENSOARG00020014533	1.45836	8.52e-10		1	protein_coding	11.7159	11.6507	11.3896	11.7399	12.5063	12.2238	12.5288	12.4051
Up	ENSOARG00020005413	1.43689	0.0237	SLC27A2	7	protein_coding	8.53003	9.09766	9.29663	8.76198	10.3	9.23798	9.46507	9.56474
Up	ENSOARG00020005241	1.39225	0.0253	SCP2	1	protein_coding	10.754	11.6074	10.7085	10.781	11.9073	11.8809	11.2315	12.0325
Up	ENSOARG00020017607	1.34707	0.0358	FABP4	9	protein_coding	15.7129	16.1319	15.2325	15.4602	16.9066	16.1393	15.8585	16.5303
Up	ENSOARG00020011245	1.33773	0.00175	SLC2A3	3	protein_coding	11.2271	11.4302	11.4062	11.2868	12.1996	12.3933	12.0373	11.4031
Up	ENSOARG00020023515	1.32676	0.0228	CXCL12	25	protein_coding	8.74843	8.89418	8.99887	8.49521	9.0801	9.81952	9.85237	8.87978
Up	ENSOARG00020023464	1.31602	0.0101	DEPP1	25	protein_coding	8.44883	8.43437	8.44503	8.4461	9.51627	9.31591	8.90514	8.4114
Up	ENSOARG00020006870	1.31312	0.0426	PFKL	1	protein_coding	12.4624	12.3618	12.7781	12.4934	13.4883	13.3215	13.564	12.1751
Up	ENSOARG00020012603	1.3065	0.0237	HSPA1A	20	protein_coding	11.8192	12.0609	11.5705	11.7532	12.5228	12.104	13.134	11.9558
Up	ENSOARG00020018539	1.27612	0.0113		14	protein_coding	9.15729	9.65643	8.81829	9.51177	10.2261	9.9799	9.93961	9.87016
Up	ENSOARG00020018165	1.27512	0.000343	FOS	7	protein_coding	8.25791	8.23283	7.86133	8.2166	8.48575	8.7377	9.01618	8.85743
Up	ENSOARG00020000696	1.2513	0.045		3	protein_coding	9.12109	8.58253	9.08266	8.82393	9.11243	10.1728	9.53841	9.13143
Up	ENSOARG00020009743	1.24554	0.00133		4	protein_coding	11.4293	11.604	11.0474	11.0754	11.9922	12.1566	12.0788	11.6925
Up	ENSOARG00020026372	1.22267	0.00249	ADIRF	25	protein_coding	11.1945	10.6649	10.66	10.8691	11.6739	11.1981	11.3997	11.7705
Up	ENSOARG00020007552	1.21911	2.59e-08	WFDC1	14	protein_coding	8.38231	8.71424	8.65046	8.51762	9.18205	9.2854	9.14491	9.15999
Up	ENSOARG00020003663	1.19469	0.00733	TAGLN	15	protein_coding	9.86861	9.79475	10.0098	9.70022	9.919	10.7108	10.7936	10.3077
Up	ENSOARG00020015523	1.18911	0.00133	TOMM20	25	protein_coding	11.0539	11.4227	11.0065	11.0552	12.1018	11.8478	11.4537	11.6652
Up	ENSOARG00020022849	1.18242	0.0326	MYH11	24	protein_coding	10.1791	10.1887	10.0274	10.0295	9.91893	10.9078	11.1547	10.6353
Up	ENSOARG00020013117	1.17847	0.00602	HIF3A	14	protein_coding	10.4156	10.9162	10.0918	10.3915	11.1478	11.1515	11.0797	11.164
Up	ENSOARG00020005664	1.16322	4.21e-05	TPM2	2	protein_coding	8.00618	7.98723	8.19619	7.99701	8.34524	8.59956	8.83878	8.66323
Up	ENSOARG00020019107	1.16051	1.52e-08	DUSP1	16	protein_coding	9.17035	9.0781	9.21736	9.29239	9.91965	9.88819	9.74312	9.61266
Up	ENSOARG00020024417	1.15556	2.2e-05	SLC29A1	20	protein_coding	11.6738	11.9338	11.7973	11.6513	12.3802	12.6635	12.1675	12.318
Up	ENSOARG00020017413	1.12489	0.000234		9	protein_coding	13.1297	13.2649	13.2567	13.2677	14.1953	13.7369	13.5223	13.8125
Up	ENSOARG00020007852	1.10724	0.0118	CIART	1	protein_coding	8.26194	8.84278	8.147	8.45998	9.18774	9.01742	8.90524	8.98486
Up	ENSOARG00020005366	1.09205	0.000258	LBH	3	protein_coding	8.28948	8.68676	8.39336	8.70751	9.13416	9.03215	9.02787	9.16392
Up	ENSOARG00020003962	1.07899	0.0081	TXNIP	1	protein_coding	12.9219	13.2256	12.8446	12.9592	13.6366	13.9725	13.3946	13.1887
Up	ENSOART00020008786	1.07301	0.000152	NA	NA	NA	9.06411	9.0975	9.1295	8.93173	9.29377	9.68924	9.83503	9.57397
Up	ENSOARG00020024760	1.06919	0.0224	TCIM	26	protein_coding	8.97164	9.42236	8.96317	8.87225	9.98314	9.70988	9.45203	9.28868
Up	ENSOARG00020019381	1.06588	0.0447	SPOCK2	25	protein_coding	9.77248	9.98985	9.9791	9.73651	9.92159	10.9694	10.1224	10.4632
Up	ENSOARG00020026056	1.06561	0.045	LDHA	21	protein_coding	10.6698	10.5694	10.538	10.5842	10.9621	11.6208	11.2987	10.4541
Up	ENSOARG00020004588	1.05995	0.0203	ADCK5	9	protein_coding	8.2183	7.80783	8.54796	8.36177	8.7355	8.91657	8.81557	8.73843
Up	ENSOARG00020006826	1.04524	0.00168	MYL9	13	protein_coding	8.50462	8.43617	8.65652	8.27883	8.68184	9.11213	9.15755	9.02014
Up	ENSOARG00020025776	1.02185	0.00176	SEMA3G	19	protein_coding	9.21983	9.14103	9.38222	9.30507	10.0058	9.89188	9.81627	9.39907
Up	ENSOARG00020024176	0.996998	0.000978	FANCD2	19	protein_coding	10.0391	10.4134	10.0734	10.2744	10.8927	10.8405	10.4918	10.7129
Up	ENSOARG00020012536	0.99409	1.97e-05		20	protein_coding	15.1144	15.0528	14.7622	14.9956	15.4163	15.5292	15.6873	15.4836
Up	ENSOARG00020018225	0.981974	0.000771	EPHX1	12	protein_coding	8.93227	8.80141	9.17567	9.10599	9.29688	9.56268	9.64548	9.56286
Up	ENSOARG00020008160	0.977101	0.0384	PPL	24	protein_coding	8.75949	8.91245	8.48147	8.64699	8.90584	9.51031	9.43143	8.84606
Up	ENSOARG00020005943	0.975841	0.0192	NDRG1	9	protein_coding	8.99976	9.30864	8.99007	8.88668	9.25792	9.9235	9.58977	9.37512
Up	ENSOARG00020009900	0.971712	0.000539	MYC	9	protein_coding	9.59391	9.63838	9.6727	9.35125	10.1471	10.2854	9.89967	9.96049
Up	ENSOARG00020015347	0.958517	0.0224		11	protein_coding	9.34762	8.92841	9.50191	9.20562	10.0036	9.82265	9.74716	9.43545
Up	ENSOARG00020002682	0.957472	0.00124	ABCA1	2	protein_coding	10.5403	10.4269	10.5394	10.2848	11.1686	11.1154	10.7755	10.7399
Up	ENSOARG00020007336	0.95045	0.0445	NFKBIA	18	protein_coding	9.4362	9.63977	9.77301	9.50439	10.4512	10.2814	9.63955	9.82977
Up	ENSOARG00020022836	0.929227	0.0479	PRDX4	X	protein_coding	9.98499	9.82381	9.65323	9.73534	10.144	10.6148	10.4927	9.75479
Up	ENSOARG00020014431	0.926998	0.00727	PPP5C	14	protein_coding	11.2178	11.6318	10.998	11.2112	11.8138	11.7606	11.7666	11.8405
Up	ENSOARG00020021137	0.918864	0.00249	SLC16A11	11	protein_coding	9.24132	9.28728	9.34708	9.34689	9.58697	10.098	9.81196	9.56307
Up	ENSOARG00020018704	0.915377	0.00727	SCUBE2	15	protein_coding	9.81298	9.73718	9.75206	9.71935	10.5906	10.0396	9.94273	10.2719
Up	ENSOARG00020009551	0.899255	7.95e-05	CITED2	8	protein_coding	10.3382	10.6817	10.536	10.4623	10.9999	11.1333	10.9314	10.8996
Up	ENSOARG00020020941	0.89492	0.0024	TOM1L1	KZ319282.1	protein_coding	8.39398	8.30912	8.07823	8.16691	8.44566	8.75057	8.82293	8.70648
Up	ENSOARG00020025623	0.888257	6.37e-05		17	protein_coding	8.62416	8.97093	8.76854	8.84595	9.27178	9.23808	9.3374	9.21189
Up	ENSOART00020013011	0.88378	0.0226	NA	NA	NA	8.9198	9.14737	8.62798	8.67191	9.29417	9.10584	9.33562	9.50923
Up	ENSOARG00020018770	0.882439	0.0016	SLCO2A1	1	protein_coding	9.26086	9.15756	9.33963	9.15449	9.51204	9.70904	9.95301	9.53374
Up	ENSOARG00020004822	0.881573	0.00148	NT5C3B	11	protein_coding	9.00962	9.3391	8.8775	9.04648	9.57879	9.55336	9.48754	9.54125
Up	ENSOARG00020015960	0.872686	8.9e-05	FPGS	3	protein_coding	8.40957	8.4675	8.1557	8.3934	8.73738	8.87148	8.79938	8.78903
Up	ENSOARG00020018367	0.869958	0.0447	AMACR	16	protein_coding	12.4053	13.0391	12.5772	13.0328	13.442	13.2405	13.1395	13.2728
Up	ENSOARG00020003108	0.864736	0.0156	ABCG1	1	protein_coding	8.62604	8.60435	8.40631	8.47933	9.19145	9.12675	8.85711	8.61658
Up	ENSOARG00020000470	0.853755	0.000107	KALRN	1	protein_coding	10.0036	10.0276	10.1074	10.0654	10.6488	10.6116	10.2653	10.4585
Up	ENSOARG00020012358	0.831407	7.96e-06	MTHFR	12	protein_coding	9.10349	9.19127	9.03614	8.9771	9.38504	9.56454	9.49297	9.58871
Up	ENSOARG00020024426	0.830847	1.2e-05	HSP90AB1	20	protein_coding	13.9985	14.0518	13.8504	13.9068	14.5505	14.362	14.2669	14.4363
Up	ENSOARG00020010103	0.828435	0.0402	FLT1	10	protein_coding	10.8702	10.8843	10.8563	10.8095	11.1953	11.7415	11.152	10.9488
Up	ENSOARG00020013051	0.825816	0.0461	PLIN3	5	protein_coding	10.9234	11.2547	10.8231	11.0634	11.8122	11.5189	11.1319	11.3235
Up	ENSOARG00020000952	0.807383	0.0441		3	protein_coding	10.9463	10.698	10.3275	10.7655	10.8699	11.2	11.2787	11.1877
Up	ENSOARG00020020286	0.803738	0.0113	EIF4EBP1	26	protein_coding	11.4663	11.6322	11.3623	11.4751	11.7985	12.0321	11.6209	12.1657
Up	ENSOARG00020007010	0.796942	0.0291	GCAT	3	protein_coding	10.7051	11.0397	10.516	10.7305	11.1493	11.171	10.9734	11.438
Up	ENSOARG00020023849	0.794145	0.0268		15	protein_coding	10.835	10.963	10.449	10.5645	11.1389	10.9987	11.093	11.3494
Up	ENSOARG00020011796	0.788065	0.0351	ACAA2	23	protein_coding	13.87	14.4541	13.937	14.1547	14.5291	14.6918	14.3925	14.6185
Up	ENSOARG00020024908	0.785942	0.000243	ZFP36	14	protein_coding	8.35681	8.48645	8.61312	8.41549	8.95557	8.91815	8.75931	8.8351
Up	ENSOART00020015953	0.777171	0.0217	NA	NA	NA	8.98523	8.82552	8.55658	8.69786	9.1676	8.93747	9.33068	9.23718
Up	ENSOARG00020015726	0.773079	0.0328	MPP1	X	protein_coding	12.2459	12.4518	11.9825	12.1338	12.8203	12.6766	12.3089	12.6895
Up	ENSOARG00020003728	0.770044	2.59e-07		13	protein_coding	11.8342	11.8588	11.844	11.9561	12.1977	12.3796	12.3638	12.2169
Up	ENSOARG00020014860	0.768854	0.045	GRAMD1A	14	protein_coding	10.0424	10.0232	9.779	9.76521	10.5758	10.4726	10.073	10.0577
Up	ENSOARG00020021465	0.75843	0.00508	THOP1	5	protein_coding	9.87157	10.0698	9.71825	9.84463	10.1857	10.4771	10.2945	10.1587
Up	ENSOARG00020005117	0.749803	0.00658	SYNM	18	protein_coding	9.122	8.98235	9.21699	8.99695	9.48896	9.67384	9.43376	9.25597
Up	ENSOARG00020026306	0.725205	0.0448	HAGH	24	protein_coding	11.6336	11.9893	11.5929	11.815	12.1878	12.0906	11.8886	12.4228
Up	ENSOARG00020005580	0.724543	0.00242	MRPS6	1	protein_coding	10.4813	10.4821	10.2839	10.4682	10.8045	10.9915	10.802	10.6232
Up	ENSOARG00020019151	0.723611	0.01	ENO1	12	protein_coding	13.5538	13.7863	13.4185	13.578	14.0066	14.1879	13.9174	13.8061
Up	ENSOARG00020017601	0.721886	0.0152	PSMC1	7	protein_coding	9.49124	9.20935	9.23672	9.03792	9.6102	9.52671	9.62978	9.76021
Up	ENSOARG00020022522	0.713471	0.00558	EMG1	3	protein_coding	8.81723	9.04831	8.79735	8.7446	9.33375	9.24131	9.05121	9.25492
Up	ENSOARG00020006294	0.709618	0.0133		4	protein_coding	10.5911	10.333	10.1936	10.3515	10.5651	10.8158	10.8879	10.7381
Up	ENSOARG00020013746	0.70396	0.0469	MGST2	17	protein_coding	8.37756	8.7992	8.42825	8.66734	8.99249	9.11034	8.83476	8.79368
Up	ENSOARG00020025834	0.703636	0.0224	PPARG	19	protein_coding	11.8659	12.17	11.7973	11.8113	12.5147	12.216	12.1441	12.3132
Up	ENSOARG00020026191	0.691963	5.17e-06	NME1	11	protein_coding	10.3356	10.343	10.1491	10.3076	10.6208	10.6369	10.6718	10.6952
Up	ENSOARG00020006726	0.688899	0.000483		16	protein_coding	11.5057	11.4774	11.2061	11.4355	11.7586	11.7865	11.833	11.7656
Up	ENSOARG00020020022	0.686999	0.00947	ERP29	17	protein_coding	11.0821	10.85	10.921	10.8398	11.0393	11.34	11.3371	11.4386
Up	ENSOARG00020023229	0.683539	0.0168	TPI1	3	protein_coding	13.1733	13.4222	12.997	13.3101	13.5131	13.7696	13.5306	13.6151
Up	ENSOARG00020013162	0.683528	0.000128	APIP	15	protein_coding	9.08221	9.06377	8.92568	8.9373	9.35372	9.45795	9.26387	9.3448
Up	ENSOARG00020011816	0.683164	0.000258		21	protein_coding	14.4446	14.3609	14.3351	14.3617	14.6129	14.7899	14.9156	14.6551
Up	ENSOARG00020021436	0.676869	0.00325	RPL27	11	protein_coding	12.4355	12.2816	12.2386	12.3154	12.4648	12.7173	12.8462	12.6936
Up	ENSOARG00020026205	0.674788	0.0208	RPS24	25	protein_coding	8.92392	9.01206	8.57923	8.79047	9.14933	9.17427	9.14453	9.27074
Up	ENSOARG00020009160	0.672047	0.0456		14	protein_coding	9.23019	9.12141	9.17975	9.23611	9.27358	9.4899	9.45536	9.86376
Up	ENSOARG00020010196	0.669945	8e-05	NOB1	14	protein_coding	9.42071	9.52201	9.35892	9.28694	9.72311	9.803	9.70857	9.76736
Up	ENSOARG00020026476	0.669919	0.0101	HMOX2	24	protein_coding	10.0024	10.3203	10.1111	10.1073	10.5543	10.6347	10.3078	10.4739
Up	ENSOARG00020003476	0.667702	5.1e-06	RPL8	9	protein_coding	14.8833	14.8367	14.7763	14.9132	15.1445	15.2696	15.3064	15.1462
Up	ENSOARG00020002748	0.663249	1.97e-05		2	protein_coding	8.76048	8.68951	8.7167	8.68661	9.1307	9.11097	8.96985	8.98799
Up	ENSOARG00020001444	0.65887	0.0282	GSTK1	4	protein_coding	11.5663	11.7265	11.363	11.8335	11.8611	12.0594	12.0096	12.0437
Up	ENSOARG00020025879	0.657108	4.07e-05	RPL29	19	protein_coding	13.7155	13.6152	13.5229	13.5797	13.977	13.9749	14.0579	13.8611
Up	ENSOARG00020012487	0.65525	0.0224	PRELID1	5	protein_coding	11.6731	12.0835	11.6517	11.8226	12.2453	12.2226	12.1396	12.106
Up	ENSOARG00020021132	0.653758	0.036		5	protein_coding	10.7538	10.4114	10.3017	10.482	10.6784	10.8834	10.9651	10.8657
Up	ENSOARG00020025785	0.652835	0.000134	RPL32	19	protein_coding	14.317	14.1812	14.1097	14.1491	14.4519	14.5741	14.6498	14.5125
Up	ENSOARG00020019093	0.649813	0.0178		3	protein_coding	12.6663	12.4677	12.698	12.3558	12.75	12.8551	13.0161	13.0028
Up	ENSOARG00020008830	0.648791	0.0445	GTPBP4	13	protein_coding	10.7454	10.9595	10.7295	10.7464	11.0418	11.364	10.8624	11.2593
Up	ENSOART00020035977	0.64849	0.000539	NA	NA	NA	9.54563	9.58958	9.50453	9.3829	9.96493	9.75563	9.85732	9.80793
Up	ENSOARG00020017205	0.641627	0.00146		21	protein_coding	8.82152	8.77491	8.84744	8.9456	9.22209	9.06943	9.29481	9.09748
Up	ENSOARG00020021803	0.641175	0.000125	ALDH18A1	22	protein_coding	9.24	9.25736	9.18777	9.05521	9.56166	9.55375	9.50862	9.45772
Up	ENSOARG00020012830	0.641127	0.0114	AHCY	13	protein_coding	11.0114	10.9603	10.7622	10.7787	11.1377	11.4251	11.1304	11.1984
Up	ENSOARG00020018425	0.64056	0.00202	CIB2	18	protein_coding	9.90652	10.1518	10.1031	10.0677	10.2879	10.4327	10.5206	10.3539
Up	ENSOARG00020012441	0.633394	0.00222		4	protein_coding	13.2122	13.1082	12.938	13.0672	13.3353	13.507	13.5251	13.3469
Up	ENSOARG00020017898	0.632595	0.0192	TMEM147	14	protein_coding	11.9902	12.0097	12.0294	11.9611	12.2403	12.504	12.4943	12.0664
Up	ENSOARG00020021501	0.629604	0.00503	EIF3I	2	protein_coding	11.3973	11.5122	11.1973	11.4464	11.8127	11.6335	11.6825	11.8055
Up	ENSOARG00020014163	0.628683	0.00951		2	protein_coding	12.6918	12.8481	12.7222	12.8997	13.0159	13.3124	13.2023	12.9838
Up	ENSOARG00020022553	0.627479	0.000453	PHB2	3	protein_coding	12.2083	12.4343	12.2512	12.2685	12.6569	12.7083	12.5228	12.648
Up	ENSOARG00020022433	0.624215	0.031	XPO5	20	protein_coding	10.8899	11.056	10.6735	10.8654	11.1144	11.4235	11.1329	11.1668
Up	ENSOARG00020004545	0.623237	0.0163		3	protein_coding	9.74921	9.53699	9.36571	9.55025	9.84236	9.87088	10.0071	9.82234
Up	ENSOARG00020024956	0.619292	0.0326	RPS16	14	protein_coding	13.6	13.2975	13.3185	13.5241	13.6554	13.8673	13.9502	13.6198
Up	ENSOARG00020014789	0.612004	0.00502	NHP2	5	protein_coding	9.11717	9.3307	9.01275	9.12946	9.52305	9.47483	9.41107	9.47436
Up	ENSOARG00020012751	0.611441	0.00106		9	protein_coding	9.68125	9.71647	9.60787	9.61969	9.93325	9.98689	9.8517	10.1279
Up	ENSOARG00020022107	0.609617	0.00465		2	protein_coding	13.6907	13.6117	13.3747	13.4982	13.8185	13.8725	13.9811	13.8587
Up	ENSOARG00020001624	0.608787	0.00724	NANS	2	protein_coding	9.69259	9.68249	9.47194	9.60588	9.93744	9.82613	10.0961	9.87075
Up	ENSOARG00020004572	0.607403	0.0489		3	protein_coding	14.3472	14.286	13.9445	14.1649	14.4241	14.3622	14.6441	14.6577
Up	ENSOART00020022021	0.607335	0.00205	NA	NA	NA	9.77341	9.78582	9.69372	9.86385	10.0522	10.1494	9.95667	10.2179
Up	ENSOART00020014773	0.606177	0.028	NA	NA	NA	12.3761	12.5363	12.1936	12.3301	12.7612	12.647	12.4975	12.8503
Up	ENSOARG00020023246	0.602726	0.00212	NAA10	X	protein_coding	9.35882	9.50102	9.22372	9.32892	9.74444	9.6638	9.61974	9.65897
Up	ENSOART00020017492	0.60127	6.37e-05	NA	NA	NA	14.8203	14.7132	14.6223	14.687	15.0172	15.0343	15.1269	14.9863
Up	ENSOARG00020017576	0.600221	0.0192	FHL1	X	protein_coding	9.16772	9.36392	9.02794	9.26566	9.49807	9.63393	9.40552	9.5537
Up	ENSOARG00020007905	0.59927	0.00911	SLC7A6OS	14	protein_coding	9.01709	9.11839	9.07629	9.10981	9.17804	9.54258	9.3837	9.4278
Up	ENSOARG00020007993	0.598523	0.00106	RPL37	16	protein_coding	13.7573	13.6131	13.507	13.6087	13.8966	13.9469	14.0598	13.9
Up	ENSOARG00020021249	0.59669	0.018	rpl23a	11	protein_coding	13.8418	13.7026	13.7676	13.8501	13.8713	14.1746	14.3019	14.0808
Up	ENSOARG00020020454	0.587908	0.00745	RPL36AL	7	protein_coding	11.3394	11.1474	11.0267	11.125	11.4018	11.4252	11.5508	11.5507
Down	ENSOARG00020017587	-3.335	1.36e-09	SFRP2	17	protein_coding	8.38513	7.53068	8.45872	9.01141	6.89907	6.74338	7.10597	6.94625
Down	ENSOARG00020010668	-3.21886	0.0455		14	protein_coding	10.6996	11.1535	9.2971	9.58469	8.56301	7.96744	8.09305	9.42238
Down	ENSOARG00020003670	-2.7862	6.51e-19		1	protein_coding	8.27848	8.3948	7.84932	8.28976	6.91179	6.85704	6.92614	7.14874
Down	ENSOARG00020016278	-1.96156	0.000785	NREP	7	protein_coding	10.5808	9.56917	10.7489	10.5695	9.1417	9.18078	9.79979	9.37133
Down	ENSOART00020004544	-1.76969	0.00469	NA	NA	NA	10.152	10.5385	9.96353	10.7586	9.56494	9.73345	8.77598	9.50591
Down	ENSOARG00020022045	-1.76047	0.000105	ESR1	8	protein_coding	9.52789	8.8785	9.70679	9.80441	8.59856	8.38629	8.61295	8.85621
Down	ENSOARG00020016268	-1.73024	0.00109		14	protein_coding	9.58517	9.59901	9.22405	9.96573	8.38107	8.55689	8.59145	9.18032
Down	ENSOARG00020003527	-1.67122	0.00426	VASH1	7	protein_coding	8.33161	7.40645	8.23118	8.30415	7.03681	7.59946	7.40862	7.20556
Down	ENSOARG00020003939	-1.65785	0.0202	GPT	9	protein_coding	9.19739	8.93008	10.0302	9.13622	9.00606	8.21022	8.10797	8.60789
Down	ENSOARG00020025439	-1.60484	4.38e-08	IGFBP5	2	protein_coding	10.4634	10.2474	10.7906	10.5541	9.45244	9.75986	9.81261	9.66998
Down	ENSOARG00020013637	-1.58495	2.2e-05	CACNA1I	3	protein_coding	10.2645	10.33	10.6263	10.3589	9.26451	9.40007	9.57975	9.90002
Down	ENSOARG00020017657	-1.54271	0.00151	COL1A2	4	protein_coding	14.5733	14.2042	14.4734	14.5085	13.0953	13.6378	14.0284	13.4107
Down	ENSOARG00020023166	-1.52925	0.0437	ICMT	12	protein_coding	9.75478	9.98157	10.0186	9.86732	9.70385	8.51823	8.50831	9.13378
Down	ENSOARG00020022317	-1.50939	6.85e-06	MRC2	11	protein_coding	9.36078	9.08487	9.49776	9.36136	8.33859	8.62831	8.80903	8.41575
Down	ENSOARG00020009033	-1.42597	0.00423	NDRG4	14	protein_coding	9.24627	9.54151	9.45224	9.94283	8.38319	8.90262	9.11651	8.80405
Down	ENSOARG00020024129	-1.41092	0.0005	PI16	20	protein_coding	9.52694	9.3352	9.45463	9.42564	8.34548	8.87299	8.9864	8.49912
Down	ENSOART00020004566	-1.39941	0.00426	NA	NA	NA	9.55918	9.68972	10.444	9.74724	8.90276	9.42348	9.19013	9.1538
Down	ENSOARG00020016161	-1.35755	5.59e-06	APC2	5	protein_coding	9.693	9.62128	10.088	9.85534	9.18621	8.96416	9.29385	9.01561
Down	ENSOARG00020002620	-1.33066	0.0413	FBP2	2	protein_coding	10.0307	9.67162	9.80136	9.95344	8.49538	9.07795	9.66544	9.09355
Down	ENSOARG00020012432	-1.32935	0.0182	COL1A1	11	protein_coding	14.8047	14.3426	14.8224	14.7988	13.4318	14.0853	14.4171	13.6854
Down	ENSOARG00020015391	-1.32647	3.78e-05	MSMO1	17	protein_coding	9.63094	9.93249	9.84526	9.70039	9.2585	8.79616	8.98831	9.2538
Down	ENSOARG00020011372	-1.32202	0.000234	SQLE	9	protein_coding	9.24509	9.56837	9.52134	9.40121	8.96507	8.41225	8.67283	8.89923
Down	ENSOARG00020005935	-1.27214	0.0122	KCP	4	protein_coding	9.21377	8.76622	9.72264	9.49139	8.54973	8.70218	8.96469	8.50847
Down	ENSOARG00020008949	-1.26762	0.000106	LSS	1	protein_coding	9.02218	9.22996	9.32959	9.30579	8.61521	8.43631	8.35695	8.84593
Down	ENSOART00020037159	-1.2668	0.00202	NA	NA	NA	10.4209	9.69957	10.123	10.176	9.63457	9.16799	9.60794	9.38331
Down	ENSOARG00020001477	-1.22493	1.84e-14	RGS5	1	protein_coding	9.9301	9.74987	10.0154	9.97091	9.24015	9.30621	9.3388	9.23875
Down	ENSOARG00020013296	-1.21802	2.62e-05	COL3A1	2	protein_coding	16.0487	15.7558	16.061	16.0586	15.1318	15.4697	15.497	15.1268
Down	ENSOARG00020008175	-1.19933	0.00503	ARHGAP18	8	protein_coding	8.95184	8.53386	8.71029	8.88758	8.50192	7.87402	8.20877	8.03332
Down	ENSOARG00020016169	-1.18597	0.00165	THY1	15	protein_coding	9.623	9.1833	9.55568	9.57447	8.62971	8.71518	9.13838	8.96774
Down	ENSOARG00020000563	-1.17292	0.00532	CCDC80	1	protein_coding	11.9812	11.4239	11.7782	11.8492	10.6848	11.2719	11.2592	11.2335
Down	ENSOARG00020025735	-1.16792	0.00222	PLXND1	19	protein_coding	12.6621	11.976	12.7291	12.5366	11.9027	11.7084	12.0449	11.8259
Down	ENSOARG00020024590	-1.16654	0.00692	PRCP	21	protein_coding	10.3378	9.55045	10.256	10.3409	9.43081	9.42322	9.70407	9.61159
Down	ENSOARG00020021221	-1.16601	0.000308	BCL6B	11	protein_coding	9.56781	9.02191	9.64357	9.57754	8.87631	8.79004	8.95318	8.88496
Down	ENSOARG00020022502	-1.161	0.0477	ADAM19	5	protein_coding	9.29996	8.99004	9.55583	9.42237	8.15969	8.77871	8.68357	9.09802
Down	ENSOARG00020015287	-1.15934	0.000765	KIT	6	protein_coding	8.84129	8.1943	8.7167	8.56492	8.06922	8.04839	8.08635	7.9214
Down	ENSOARG00020001301	-1.1397	5.18e-10	ECM2	2	protein_coding	10.8142	10.5025	10.8303	10.6444	10.1337	10.1022	10.0543	10.1075
Down	ENSOARG00020006932	-1.13603	2.74e-06		20	protein_coding	10.4537	10.0919	10.2144	10.3199	9.65551	9.7494	9.78204	9.49921
Down	ENSOART00020015171	-1.12741	0.000152	NA	NA	NA	8.79211	8.5933	8.67336	8.65633	7.88935	8.15203	8.35135	8.0324
Down	ENSOARG00020021251	-1.11346	0.0128	MARCKSL1	2	protein_coding	9.95589	9.52514	10.1964	10.0459	9.46892	9.24598	9.62569	9.04774
Down	ENSOARG00020015114	-1.08013	0.045	ANKH	16	protein_coding	9.4803	8.85987	9.75091	9.8345	8.71942	8.91614	9.14394	9.0864
Down	ENSOARG00020021499	-1.06432	0.00141	MID1IP1	X	protein_coding	9.5433	9.02229	9.5865	9.65464	9.00492	8.93873	8.86543	8.90033
Down	ENSOARG00020008563	-1.05918	0.0171	MMP15	14	protein_coding	10.0628	9.62817	10.4209	10.3923	9.49521	9.44616	9.77705	9.68373
Down	ENSOARG00020018848	-1.05469	0.021	PCDH1	5	protein_coding	9.92737	9.22171	9.90283	9.87819	8.9791	9.24538	9.46566	9.10705
Down	ENSOARG00020013220	-1.05356	0.00501	PALD1	25	protein_coding	9.40056	8.81915	9.39284	9.45025	8.65227	8.89556	8.80776	8.63311
Down	ENSOARG00020021072	-1.05291	0.000234	PLEKHG1	8	protein_coding	8.87516	8.4913	8.83954	8.7494	8.29178	8.36294	8.15159	8.06235
Down	ENSOARG00020022914	-1.04891	6.75e-05	CD248	21	protein_coding	9.56514	9.35751	9.76819	9.59345	9.12593	8.89297	9.15617	8.94954
Down	ENSOARG00020019089	-1.0257	0.00662	PCDH12	5	protein_coding	11.2698	10.6381	11.1536	11.183	10.5807	10.2644	10.673	10.5785
Down	ENSOARG00020014080	-1.02127	0.045	CYP51A1	4	protein_coding	10.5747	11.1254	10.5076	10.6541	10.5603	9.87203	9.9451	10.2548
Down	ENSOARG00020004992	-1.01483	0.0178	POSTN	10	protein_coding	10.35	9.91331	10.0707	9.87405	9.27601	9.6049	9.83908	9.29379
Down	ENSOARG00020008659	-1.00932	0.0221	FSCN1	24	protein_coding	10.5093	9.9985	10.9115	10.4051	9.79577	9.9509	10.0874	10.0098
Down	ENSOARG00020013543	-1.00824	0.0152	DBN1	5	protein_coding	8.76538	8.37496	8.83162	8.88805	8.17058	8.20202	8.49821	7.96632
Down	ENSOARG00020015867	-1.00788	0.0245	ADAMTS2	5	protein_coding	8.8884	8.86153	9.00189	8.77816	8.01309	8.57555	8.63084	8.13664
Down	ENSOARG00020020367	-1.00445	0.0132	TP53I11	15	protein_coding	8.79796	8.06688	8.65211	8.6693	8.13585	7.99266	8.15707	8.04015
Down	ENSOARG00020007651	-1.00145	0.00996	LDLR	5	protein_coding	9.94897	10.0191	10.1256	10.1341	9.6551	9.20293	9.31767	9.81935
Down	ENSOARG00020009822	-0.975115	8.9e-06	FLT4	5	protein_coding	8.53152	8.23953	8.54853	8.53234	7.93939	8.03521	8.03111	7.96454
Down	ENSOARG00020004363	-0.968077	0.00385	ITIH5	13	protein_coding	9.82043	9.6708	9.82989	9.84174	8.94824	9.30779	9.53263	9.26578
Down	ENSOARG00020009658	-0.965839	0.000258	LUM	3	protein_coding	11.6262	11.4505	11.5935	11.5581	10.8029	11.0307	11.2745	10.9807
Down	ENSOARG00020020489	-0.960768	0.00493	ETFA	18	protein_coding	9.257	9.18649	9.61713	9.58843	9.14522	8.86584	8.76375	8.91785
Down	ENSOART00020012841	-0.959944	0.0448	NA	NA	NA	9.94639	9.41624	9.75818	9.79401	9.55885	8.82115	9.17987	9.26721
Down	ENSOARG00020023005	-0.949929	0.00936	CHST15	22	protein_coding	9.08763	8.61869	9.2599	8.99116	8.45957	8.64571	8.60895	8.38998
Down	ENSOART00020003674	-0.911597	0.00502	NA	NA	NA	10.8428	10.3016	10.9059	10.803	10.2237	10.2933	10.3215	10.156
Down	ENSOARG00020021923	-0.889572	1.57e-07	INSIG1	4	protein_coding	11.0634	10.9106	11.0871	10.9299	10.4474	10.5445	10.4533	10.6371
Down	ENSOARG00020009797	-0.889179	0.00202	ITGB4	11	protein_coding	9.06394	8.60105	8.76797	8.87274	8.30262	8.32209	8.51851	8.41255
Down	ENSOARG00020002182	-0.885055	0.00229	DOCK4	4	protein_coding	9.20746	9.28583	9.46292	9.52146	9.13797	8.7575	8.86121	8.88513
Down	ENSOARG00020006182	-0.872087	0.0024	NIBAN1	12	protein_coding	9.82699	9.57805	9.62646	9.64371	8.94715	9.19193	9.35434	9.32649
Down	ENSOARG00020024308	-0.871007	0.00738	AFAP1L1	5	protein_coding	10.6348	10.1258	10.4754	10.6651	10.0033	9.86929	10.0925	10.141
Down	ENSOARG00020001658	-0.868167	1.88e-05	SLC4A4	6	protein_coding	9.20235	9.0863	9.14407	9.34688	8.62762	8.82213	8.74918	8.80972
Down	ENSOARG00020012001	-0.864779	0.00737	MYOC	12	protein_coding	9.44924	9.50619	9.69469	9.53382	8.87494	9.09783	8.98527	9.37105
Down	ENSOARG00020015693	-0.857424	0.00748	PCDHGC3	5	protein_coding	10.2088	10.0809	10.2175	10.4766	9.54141	9.93196	9.93945	9.73635
Down	ENSOARG00020000930	-0.845334	0.0375	GLCCI1	4	protein_coding	9.14895	8.82892	9.39904	9.22147	8.90688	8.43457	8.7962	8.74462
Down	ENSOARG00020007023	-0.844297	0.00692	MYO1B	2	protein_coding	9.99625	9.72847	10.2742	9.91301	9.57708	9.39799	9.65883	9.55519
Down	ENSOARG00020023384	-0.840279	0.0492	PLEKHH3	11	protein_coding	9.46881	8.96925	9.75254	9.31354	8.88782	8.85548	9.04682	9.09951
Down	ENSOARG00020008398	-0.828007	0.000986	MFAP5	3	protein_coding	9.1869	9.35222	9.10236	9.08849	8.5672	8.82332	8.86802	8.76696
Down	ENSOARG00020001335	-0.816062	0.000234	OGN	2	protein_coding	10.9524	10.7005	10.8688	10.7345	10.2662	10.5441	10.3833	10.3096
Down	ENSOARG00020007641	-0.808375	0.00947	DGKD	1	protein_coding	9.83941	9.54667	10.1166	9.85355	9.33666	9.37237	9.52999	9.4834
Down	ENSOARG00020026363	-0.805528	0.00794	PAQR4	24	protein_coding	9.09512	9.00465	9.4029	9.33986	8.89846	8.69409	8.69565	8.92998
Down	ENSOARG00020017431	-0.800914	0.0372		21	protein_coding	9.4409	9.43257	9.44859	9.87439	8.98655	9.1488	8.99815	9.40402
Down	ENSOARG00020017320	-0.799134	0.0177	FADS1	21	protein_coding	9.53859	9.41481	9.31313	9.59033	8.99239	9.02383	8.81093	9.32201
Down	ENSOARG00020006239	-0.77504	0.00649	ANGPTL2	3	protein_coding	9.36081	9.2136	9.43863	9.46734	8.84258	9.20886	8.87687	8.92131
Down	ENSOARG00020006010	-0.774019	0.000255	GRK3	17	protein_coding	10.3616	10.2693	10.2994	10.1284	10.0234	9.8393	9.79432	9.75087
Down	ENSOARG00020009720	-0.763409	0.000255	DCN	3	protein_coding	10.9446	10.7114	10.9598	10.9483	10.4193	10.5706	10.5719	10.3667
Down	ENSOARG00020021129	-0.756584	0.0203		5	protein_coding	9.67905	9.20638	9.70494	9.52405	8.98905	9.24419	9.16384	9.19602
Down	ENSOARG00020002652	-0.750715	0.0045	MGP	3	protein_coding	12.6561	12.5048	12.3742	12.5653	12.0036	12.3546	12.0209	12.0617
Down	ENSOARG00020010862	-0.747873	0.0095	DUSP10	12	protein_coding	8.91104	8.58083	8.98218	9.05771	8.45923	8.52989	8.50986	8.57874
Down	ENSOARG00020015079	-0.736459	0.0132	PDGFRA	6	protein_coding	9.19173	9.11133	9.19092	9.06193	8.54218	8.97271	8.83499	8.64209
Down	ENSOARG00020025456	-0.73542	0.00202	SS18	23	protein_coding	9.23395	9.0338	9.26915	9.15088	8.77804	8.93624	8.63104	8.82683
Down	ENSOARG00020004853	-0.735277	0.028	PIK3C2B	12	protein_coding	10.325	9.78179	10.3862	10.19	9.85517	9.77528	9.77673	9.81391
Down	ENSOARG00020022097	-0.728555	0.00291	NAV1	12	protein_coding	8.93152	8.5757	8.95147	8.87365	8.51371	8.47357	8.46627	8.4538
Down	ENSOARG00020005258	-0.727071	0.0457	DGCR2	17	protein_coding	9.42249	9.35638	9.85603	9.46402	8.93382	9.17597	9.28921	9.22566
Down	ENSOARG00020024466	-0.726824	0.0363	PIP4K2A	13	protein_coding	9.81372	9.65572	9.92916	9.72588	9.58685	9.09798	9.32338	9.53601
Down	ENSOARG00020012457	-0.703687	0.00951	USP47	15	protein_coding	10.1425	10.2081	10.1124	10.2127	9.96674	9.67878	9.91275	9.57446
Down	ENSOART00020032568	-0.70187	0.0269	NA	NA	NA	8.76604	8.52783	8.84944	8.87695	8.19315	8.41074	8.56385	8.44045
Down	ENSOARG00020009245	-0.695755	0.0118	FCGRT	14	protein_coding	8.93565	8.90061	9.18967	8.87484	8.47192	8.60983	8.77174	8.64099
Down	ENSOARG00020010134	-0.691972	0.0191	CCND2	3	protein_coding	9.57876	9.30839	9.53374	9.28978	8.9091	8.97583	9.1669	9.22213
Down	ENSOARG00020014268	-0.68999	0.00347	SEMA3B	19	protein_coding	8.85834	8.72045	8.96179	8.83298	8.31528	8.57685	8.54136	8.54018
Down	ENSOART00020002007	-0.689782	0.0251	NA	NA	NA	9.29606	9.52885	9.43557	9.25001	9.23943	8.80816	9.00946	9.00066
Down	ENSOARG00020006344	-0.686296	0.0182	ABHD3	23	protein_coding	9.54652	9.79026	9.48889	9.75172	9.24777	9.27399	9.13165	9.48661
Down	ENSOARG00020019328	-0.674433	0.0156	SC5D	15	protein_coding	9.23542	9.57958	9.28763	9.20319	9.00072	8.87975	8.94431	9.11544
Down	ENSOARG00020019762	-0.669511	0.0315	DHCR24	1	protein_coding	10.4722	10.688	10.6622	10.7242	10.3581	10.0569	10.1569	10.498
Down	ENSOARG00020012387	-0.665817	0.00967	CCNG1	5	protein_coding	11.9178	11.7863	11.7079	11.9019	11.4098	11.2926	11.4603	11.6794
Down	ENSOARG00020004966	-0.664583	0.00114	TUBGCP3	10	protein_coding	9.9507	9.8804	10.1186	9.79804	9.552	9.57694	9.662	9.581
Down	ENSOARG00020022118	-0.662355	0.0114	HTRA1	22	protein_coding	10.4452	10.2815	10.4833	10.3832	9.91834	9.91425	10.2633	10.0541
Down	ENSOARG00020024824	-0.660876	0.00502	SREBF2	3	protein_coding	11.1228	11.076	11.3966	11.2152	10.7331	10.7908	10.9398	10.9351
Down	ENSOARG00020007610	-0.651193	0.0095	CPXM1	13	protein_coding	12.4455	12.2381	12.5316	12.6625	12.0029	12.1808	12.141	12.1697
Down	ENSOARG00020020830	-0.645556	0.0203	CYSTM1	5	protein_coding	10.0818	9.88636	10.2297	10.1383	9.53768	9.7787	9.78608	9.86723
Down	ENSOART00020006414	-0.644884	0.0263	NA	NA	NA	10.6518	10.7405	10.6568	10.5366	10.0458	10.4859	10.3887	10.2365
Down	ENSOART00020033275	-0.644044	0.0413	NA	NA	NA	8.99143	8.99031	9.32715	9.18992	8.63968	8.74338	8.90966	8.92397
Down	ENSOARG00020010829	-0.636136	0.00412	PDE5A	6	protein_coding	9.00387	8.94161	8.89283	8.80159	8.71736	8.60962	8.56769	8.44581
Down	ENSOARG00020000984	-0.632341	0.0151	VPS54	3	protein_coding	8.87709	8.68687	8.86579	8.82989	8.68914	8.46232	8.34833	8.4662
Down	ENSOARG00020024894	-0.63231	0.00951	SMAD1	17	protein_coding	9.94442	9.5854	9.8951	9.74829	9.42469	9.57333	9.44922	9.42784
Down	ENSOARG00020023880	-0.629452	0.00281	AMOTL1	15	protein_coding	10.4852	10.3371	10.4792	10.4395	9.92627	10.0696	10.2207	10.1639
Down	ENSOART00020019117	-0.628121	0.0172	NA	NA	NA	14.0365	13.8814	13.8269	13.941	13.5789	13.3587	13.5595	13.7799
Down	ENSOARG00020016497	-0.627386	0.0134	CPT1A	21	protein_coding	12.5746	12.6375	12.5756	12.616	12.1079	12.093	12.3201	12.4661
Down	ENSOARG00020006413	-0.621348	0.00738	FBN1	7	protein_coding	12.4963	12.3916	12.407	12.2982	12.0064	12.1428	12.1974	11.8697
Down	ENSOARG00020014736	-0.616986	0.0156	AKT2	14	protein_coding	11.3851	11.1504	11.5548	11.3582	10.8975	11.124	11.0711	11.0477
Down	ENSOARG00020001067	-0.610922	0.00179	CNN3	1	protein_coding	11.6933	11.7799	11.7731	11.7361	11.4284	11.2736	11.357	11.576
Down	ENSOARG00020002932	-0.610585	0.0237	GSN	2	protein_coding	13.3608	13.2511	13.2077	13.1801	12.7197	13.142	12.8276	12.934
Down	ENSOARG00020021883	-0.609955	0.028	ARHGEF15	11	protein_coding	10.3288	10.0569	10.4593	10.3587	9.8646	10.043	10.1062	9.9138
Down	ENSOARG00020020541	-0.607414	0.00149	IGFBP7	6	protein_coding	12.6926	12.6268	12.8581	12.8583	12.3292	12.4702	12.4636	12.4767
Down	ENSOARG00020022385	-0.60689	0.0208	DOCK11	X	protein_coding	10.7382	10.3288	10.6106	10.5131	10.219	10.2699	10.1123	10.3233
Down	ENSOARG00020020760	-0.602008	0.0187	HMGCR	7	protein_coding	9.78424	10.0536	10.0216	9.9358	9.71678	9.50102	9.53375	9.76798
Down	ENSOARG00020009363	-0.59508	0.00727		14	protein_coding	9.78938	10.1309	10.0311	9.95632	9.74908	9.60895	9.66872	9.64836
Down	ENSOARG00020009375	-0.592093	0.0191	H2AFY	5	protein_coding	9.17546	8.8496	9.12414	9.04336	8.65038	8.73032	8.86894	8.75051
Down	ENSOARG00020020196	-0.585283	0.0447	NR1D2	26	protein_coding	9.0594	8.73234	9.16471	9.01074	8.70455	8.62539	8.80915	8.67513
