## Supplemental Table 3 for "Sexual Dimorphic Gene Expression Profile of Perirenal Adipose Tissue in Ovine Fetuses with Growth Restriction"

### Sheet: Diff_genes_heatmap_FFGR-FC
Regulation	Ensembl ID	log2 Fold Change	Adj.Pval	Symbol	Chr	Type	FC1	FC2	FC3	FC4	FFGR1	FFGR2	FFGR3	FFGR4
Up	ENSOARG00020015905	10.5439	1e-19	GABBR1	20	protein_coding	5.43501	5.45458	5.43114	5.44341	6.94073	7.44263	7.36987	7.20886
Up	ENSOARG00020020176	1.43192	0.0305	CD82	15	protein_coding	7.24752	7.52891	7.45239	7.61508	7.69861	8.61008	8.1007	8.09043
Up	ENSOARG00020024258	1.36093	0.00149	SEC24B	6	protein_coding	6.83409	6.94417	6.8827	6.85105	7.08245	7.58148	7.66518	7.46939
Up	ENSOARG00020010430	1.17608	0.0297	MTARC2	12	protein_coding	9.50992	9.9651	9.29553	9.61459	10.3682	10.3297	10.5112	9.97692
Up	ENSOARG00020003728	0.609153	0.0297		13	protein_coding	10.0351	10.1352	10.0347	10.2096	10.5777	10.5536	10.4086	10.2976
Up	ENSOARG00020002792	0.605093	0.0297	PMPCA	3	protein_coding	10.7848	10.7763	10.8609	10.7566	11.1443	10.9299	11.2927	11.2332
Down	ENSOARG00020004016	-3.94917	0.000235		10	protein_coding	5.58469	7.24251	7.5223	7.32384	5.62131	5.61404	5.63792	5.7624
Down	ENSOARG00020001485	-1.13657	0.0445	HMGCS2	1	protein_coding	7.63768	7.27352	7.70363	7.85683	7.196	7.05982	7.24324	6.96169
