## Supplemental Table 4 for "Sexual Dimorphic Gene Expression Profile of Perirenal Adipose Tissue in Ovine Fetuses with Growth Restriction"

### Sheet: Enriched-9
	Direction	adj.Pval	nGenes	Pathways	Genes
1	Down regulated	0.00118887	15	Spliceosome	ENSOART00020000331 ENSOART00020003091 ENSOART00020006532 ENSOART00020007270 ENSOART00020007248 ENSOART00020009872 ENSOART00020016816 ENSOART00020019624 ENSOART00020023998 ENSOART00020027138 ENSOART00020031554 ENSOART00020031530 ENSOART00020034339 ENSOART00020037338 ENSOART00020040273
2	Down regulated	0.00707742	12	Oxidative phosphorylation	ENSOART00020000022 ENSOART00020000400 ENSOART00020001447 ENSOART00020002206 ENSOART00020003078 ENSOART00020005551 ENSOART00020015511 ENSOART00020021242 ENSOART00020026250 ENSOART00020027898 ENSOART00020029077 ENSOART00020034309
3	Down regulated	0.00707742	17	Thermogenesis	ENSOART00020000022 ENSOART00020000400 ENSOART00020001447 ENSOART00020002206 ENSOART00020003078 ENSOART00020005551 ENSOART00020015511 ENSOART00020015916 ENSOART00020018892 ENSOART00020021214 ENSOART00020021242 ENSOART00020025665 ENSOART00020026250 ENSOART00020027898 ENSOART00020028672 ENSOART00020034309 ENSOART00020036791
4	Down regulated	0.00873916	18	Parkinson disease	ENSOART00020000022 ENSOART00020000400 ENSOART00020001447 ENSOART00020002206 ENSOART00020005551 ENSOART00020010521 ENSOART00020015511 ENSOART00020017331 ENSOART00020020985 ENSOART00020021242 ENSOART00020025754 ENSOART00020026250 ENSOART00020027092 ENSOART00020027898 ENSOART00020029397 ENSOART00020033575 ENSOART00020034647 ENSOART00020041224
5	Up regulated	1.64725e-07	24	Coronavirus disease	ENSOART00020001996 ENSOART00020002163 ENSOART00020003102 ENSOART00020004072 ENSOART00020007388 ENSOART00020009024 ENSOART00020011502 ENSOART00020011115 ENSOART00020014387 ENSOART00020019137 ENSOART00020019456 ENSOART00020020484 ENSOART00020024827 ENSOART00020025712 ENSOART00020025877 ENSOART00020028223 ENSOART00020028978 ENSOART00020030799 ENSOART00020033191 ENSOART00020033196 ENSOART00020039893 …
6	Up regulated	4.15813e-06	18	Ribosome	ENSOART00020001996 ENSOART00020002163 ENSOART00020003102 ENSOART00020007388 ENSOART00020009024 ENSOART00020019137 ENSOART00020019456 ENSOART00020020484 ENSOART00020024827 ENSOART00020025877 ENSOART00020028223 ENSOART00020028978 ENSOART00020030799 ENSOART00020033196 ENSOART00020039893 ENSOART00020039897 ENSOART00020040486 ENSOART00020040676
7	Up regulated	0.000400745	13	Oxidative phosphorylation	ENSOART00020000020 ENSOART00020000025 ENSOART00020000027 ENSOART00020000032 ENSOART00020000715 ENSOART00020001868 ENSOART00020017966 ENSOART00020024255 ENSOART00020028541 ENSOART00020031579 ENSOART00020036552 ENSOART00020037238 ENSOART00020038581
8	Up regulated	0.00102526	12	Phagosome	ENSOART00020001445 ENSOART00020001516 ENSOART00020001868 ENSOART00020006705 ENSOART00020018396 ENSOART00020025712 ENSOART00020031579 ENSOART00020032188 ENSOART00020034885 ENSOART00020035401 ENSOART00020037238 ENSOART00020039182
9	Up regulated	0.00102526	21	Amyotrophic lateral sclerosis	ENSOART00020000020 ENSOART00020000025 ENSOART00020000027 ENSOART00020000032 ENSOART00020000715 ENSOART00020001393 ENSOART00020001445 ENSOART00020001516 ENSOART00020008676 ENSOART00020017776 ENSOART00020017966 ENSOART00020021240 ENSOART00020024255 ENSOART00020027119 ENSOART00020028541 ENSOART00020030064 ENSOART00020032188 ENSOART00020035401 ENSOART00020036552 ENSOART00020038581 ENSOART00020039182
10	Up regulated	0.00257614	18	Huntington disease	ENSOART00020000020 ENSOART00020000025 ENSOART00020000027 ENSOART00020000032 ENSOART00020000715 ENSOART00020001445 ENSOART00020001516 ENSOART00020017776 ENSOART00020017966 ENSOART00020021535 ENSOART00020021240 ENSOART00020024255 ENSOART00020028541 ENSOART00020032188 ENSOART00020032837 ENSOART00020035401 ENSOART00020036552 ENSOART00020038581
11	Up regulated	0.00275486	51	Metabolic pathways	ENSOART00020000020 ENSOART00020000025 ENSOART00020000027 ENSOART00020000032 ENSOART00020000715 ENSOART00020001756 ENSOART00020001868 ENSOART00020002583 ENSOART00020003691 ENSOART00020006019 ENSOART00020008423 ENSOART00020011078 ENSOART00020013078 ENSOART00020013314 ENSOART00020014319 ENSOART00020015081 ENSOART00020015758 ENSOART00020017054 ENSOART00020017450 ENSOART00020017550 ENSOART00020017966 …
12	Up regulated	0.00502081	14	Diabetic cardiomyopathy	ENSOART00020000020 ENSOART00020000025 ENSOART00020000027 ENSOART00020000032 ENSOART00020000715 ENSOART00020017966 ENSOART00020019347 ENSOART00020019023 ENSOART00020024255 ENSOART00020027189 ENSOART00020028541 ENSOART00020033191 ENSOART00020036552 ENSOART00020038581
13	Up regulated	0.00524693	4	Steroid biosynthesis	ENSOART00020014319 ENSOART00020017450 ENSOART00020023564 ENSOART00020026658
14	Up regulated	0.00715906	16	Prion disease	ENSOART00020000020 ENSOART00020000025 ENSOART00020000027 ENSOART00020000032 ENSOART00020000715 ENSOART00020001430 ENSOART00020001445 ENSOART00020001516 ENSOART00020004033 ENSOART00020017966 ENSOART00020024255 ENSOART00020028541 ENSOART00020032188 ENSOART00020035401 ENSOART00020036552 ENSOART00020038581
