## Supplemental Table 5 for "Sexual Dimorphic Gene Expression Profile of Perirenal Adipose Tissue in Ovine Fetuses with Growth Restriction"

### Sheet: MFGR_MC_Genes_in_Pathways
	Direction	adj.Pval	nGenes	Pathways	Genes
1	Down regulated	3.7227e-05	4	Steroid biosynthesis	ENSOART00020014319 ENSOART00020017450 ENSOART00020023564 ENSOART00020029702
2	Down regulated	0.00239442	6	Focal adhesion	ENSOART00020015098 ENSOART00020015518 ENSOART00020019023 ENSOART00020022567 ENSOART00020023097 ENSOART00020027189
3	Down regulated	0.00715125	7	PI3K-Akt signaling pathway	ENSOART00020015098 ENSOART00020015518 ENSOART00020019023 ENSOART00020022567 ENSOART00020023097 ENSOART00020023677 ENSOART00020027189
4	Up regulated	1.93546e-14	16	Ribosome	ENSOART00020004203 ENSOART00020005297 ENSOART00020008572 ENSOART00020009739 ENSOART00020012270 ENSOART00020017981 ENSOART00020019137 ENSOART00020019470 ENSOART00020021052 ENSOART00020031506 ENSOART00020032833 ENSOART00020034240 ENSOART00020039108 ENSOART00020040486 ENSOART00020040676 ENSOART00020041236
5	Up regulated	1.22947e-10	15	Coronavirus disease	ENSOART00020004203 ENSOART00020005297 ENSOART00020009739 ENSOART00020012270 ENSOART00020015159 ENSOART00020017981 ENSOART00020019137 ENSOART00020021052 ENSOART00020031506 ENSOART00020032833 ENSOART00020034240 ENSOART00020039108 ENSOART00020040486 ENSOART00020040676 ENSOART00020041236
6	Up regulated	0.00176488	19	Metabolic pathways	ENSOART00020001447 ENSOART00020002217 ENSOART00020002466 ENSOART00020007414 ENSOART00020019560 ENSOART00020010795 ENSOART00020016887 ENSOART00020020067 ENSOART00020021006 ENSOART00020021152 ENSOART00020022203 ENSOART00020024459 ENSOART00020025654 ENSOART00020028413 ENSOART00020033838 ENSOART00020035799 ENSOART00020036185 ENSOART00020041381 ENSOART00020041654
7	Up regulated	0.00206555	4	Chemical carcinogenesis	ENSOART00020002217 ENSOART00020021006 ENSOART00020022203 ENSOART00020028055
8	Up regulated	0.00238469	4	Metabolism of xenobiotics by cytochrome P450	ENSOART00020002217 ENSOART00020021006 ENSOART00020022203 ENSOART00020028055
9	Up regulated	0.00375784	4	PPAR signaling pathway	ENSOART00020008363 ENSOART00020016887 ENSOART00020027055 ENSOART00020040605
